# A systematic targeted genetic screen identifies proteins involved in cytoadherence of the malaria parasite *P. falciparum*

**DOI:** 10.1101/2024.07.24.604743

**Authors:** Nina Küster, Lena Roling, Ardin Ouayoue, Katharina Steeg, Jude M Przyborski

**Affiliations:** University of Giessen

**Keywords:** *Plasmodium falciparum*, red blood cells, RBC, knobs, malaria, virulence, *Pf*EMP1, cytoadherence

## Abstract

Immediately after invading their chosen host cell, the mature human erythrocyte, malaria parasites begin to export an array of proteins to this compartment, where they initiate processes that are prerequisite for parasite survival and propagation, including nutrient import and immune evasion. One consequence of these activities is the emergence of novel adhesive phenotypes that can lead directly to pathology in the human host. To identify parasite proteins involved in this process we used modern genetic tools to target genes encoding 15 exported parasite proteins, selected by an *in-silico* workflow. This resulted in 4 genetically modified parasite lines that were then characterised in detail. Of these lines, 3 could be shown to have aberrations in adhesion, and of these 1 appears to have a block in the transport and/or correct folding of the major surface adhesin PfEMP1 (*Plasmodium falciparum* erythrocyte membrane protein 1). Our data expand the known factors involved in this important process, and once again highlight the complexity of this phenomenon.
