## Supplementary 3 for "A systematic targeted genetic screen identifies proteins involved in cytoadherence of the malaria parasite *P. falciparum*"

### Sheet: Tabelle1
Name		Sequence
PF3D7_0113300_NotI_fw		CGGCGGCCGCGACACATATCATACGTGCTATGGACC	Cloning
PF3D7_0113300_MuI_rev		TCCGACGCGTAAAATGGCGCTCTAAAAAGTTGGTTACAGG	Cloning
PF3D7_0220300_NotI_fw		CGGCGGCCGCCACTATAAACCTTAAATTAACTAATAG	Cloning
PF3D7_0220300_MIuI_rev		TCCGACGCGTTGCTTCGGGTTTGTATATTTTAACC	Cloning
PF3D7_0220600_NotI_fw		CGGCGGCCGCGTATTTCATTCTTATAGTTACATTTACC	Cloning
PF3D7_0220600_MIuI_rev		TCCGACGCGTAAAAAGCCATTTCTTAATTGTACTAAAATAATTTTTTGC	Cloning
PF3D7_0301600_NotI_fw		CGGCGGCCGCCATGATGGATTTCCATCAGGATGG	Cloning
PF3D7_0301600_MluI_rev		TCCGACGCGTATATATATCATATATATTACTGCCTACACG	Cloning
HA_rev		GGTACATCGTATGGATAAGAACC
pARL_fw		GGAATTGTGAGCGGATAACAATTTCACACAGG
hDHFR_fw		CATGGTTCGCTAAACTGCATCG
hDHFR_rev		GTACTTAATGCCTTTCTCCTCC
EMP3_fw		AGTAAGGGATCCTAGAACTAAGG
EMP3_rev		CCAAGTGCATTTTCTCTCATACC
KAHsp40_fw		GGATCATCTCCGTTTAGTGG
KAHsp40_rev		CCATTTCCTCCTAATGCTTC
KAHRP_fw		GTAAATCACCAAGCACCACAGG
KAHRP_rev		CTGAATAGCCTGCACCATGG
5’fw_0113300	PF3D7_0113300_5'Int_fw	GGACAATAAATATGAAGAAACG	Int-PCR
3’rev_0113300	PF3D7_0113300_3'Int_rev	GAGAAATGTATGTGATAATGTATAATATG	Int-PCR
5’fw_0220300	PF3D7_0220300_5'Int_fw	TCTACAAGGTGTGTATGTGG	Int-PCR
3’rev_0220300	PF3D7_0220300_3'Int_rev	CGGTATCAAATTTAGGTATGG	Int-PCR
5’fw_0220600	PF3D7_0220600_5'Int_fw	ATCTACATAAATTAGTTCTTGTTTGG	Int-PCR
3’rev_0220600	PF3D7_0220600_3'Int_rev	CAGAATATCTTATGATTATAATTCCTC	Int-PCR
5’fw_0301600	PF3D7_0301600_5'Int_fw	GCAAGATGAAGAGAAAGCATCC	Int-PCR
3’rev_0301600	PF3D7_0301600_3'Int_rev	GCACGTTCTAATGTTATAATAAC	Int-PCR

### Sheet: Tabelle2
Antibody	Origin	Dilution IFA	Dilution WB	Dilution Flow Cytometry	Supplier
α-HA	mouse	1:200	1:1000		Roche, Basel, Switzerland
α-PfAldolase	rabbit		1:5000		Klaus Lingelbach
α-PfExp1	rabbit		1:500		Klaus Lingelbach
αPfSBP1	rabbit	1:500			Catherine Braun-Breton
α-PfRex1	rabbit	1:1000			Hans-Peter Beck
αPfKAHRP	mouse	1:1000			Brendan Crabb
αPfEMP3	rabbit	1:500			Brendan Crabb
αPfEMP1 (var2CSA)	rabbit			1:100	Benoit Gamain, Paris, France
α-mouse-HRP	goat		1:2000		Dako, Glostrup, Danmark
α-rabbit-HRP	goat		1:2000		Dako, Glostrup, Danmark
α-mouse-Cy3	goat	1:1000			Jackson ImmunoResearch, West Grove, USA
α-rabbit-Cy3	goat	1:1000		1:1000	Jackson ImmunoResearch, West Grove, USA
α-rabbit-Cy2	goat	1:1000			Jackson ImmunoResearch, West Grove, USA
